# Multiple independent origins of apicomplexan-like parasites

**DOI:** 10.1101/636183

**Authors:** Varsha Mathur, Martin Kolisko, Elisabeth Hehenberger, Nicholas AT Irwin, Brian S. Leander, Árni Kristmundsson, Mark A Freeman, Patrick J Keeling

**Author notes:** Corresponding authors (V.M); (M.K). VM and MK contributed equally to this work.

## Abstract

Apicomplexans are a diverse group of globally important parasites, that include pathogens like *Plasmodium*, the causative agent of malaria. Despite their current obligate parasitic nature, apicomplexans evolved from photosynthetic algae and retain a remnant plastid (chloroplast). Such a complex evolutionary transition was unexpected, but here we show that it occurred at least three times independently. Using single-cell genomics and transcriptomics from diverse uncultivated parasites, we find that two genera previously classified within the Apicomplexa, *Piridium* and *Platyproteum*, form separately branching lineages in phylogenomic analyses. Both retain cryptic plastids with genomic and metabolic features convergent with apicomplexans. These findings suggest a predilection in this lineage for both the loss of photosynthesis and the transition to a morphologically similar parasitic lifestyle, resulting in multiple lineages of highly convergent animal parasites.
