## Supplementary Table 1 for "Multiple independent origins of apicomplexan-like parasites"

### Sheet: overview
PLASTID-TARGETED BIOSYNTHETIC PATHWAYS
	Platyproteum	Piridium	Lecudina	Pterospora	Monocystis	Heliospora	Gregarina		KEY
Fatty Acid Biosynthesis (FASII)									Y = protein present
ACC	N	Y (incomplete)	Y (incomplete)	Y (incomplete)	Y (incomplete)	N	N		N = no protein found
fabF	N	Y SP + TP	Y (incomplete)	Y (incomplete)	N	N	N		SP/TMR + TP = Presence of signal peptide + transit peptide (TP)
fabI	N	Y (incomplete/no extension)	Y SP + TP	Y (incomplete)	N	N	N		incomplete = Protein present but N-terminally incomplete relative to eukaryotes & prokaryotes in alignment
fabG	N	Y SP + TP	Y (incomplete)	N	N	N	N
fabZ	N	Y (incomplete)	Y SP + TP	Y SP + TP	N	N	N
fabH	N	Y SP + TP	Y (incomplete)	N	N	N	N
fabD	N	Y SP + TP	Y SP + TP	Y (incomplete)	N	N	N
Isoprenoid Synthesis (MEP/DOXP Pathway)
dxs	Y (incomplete)	Y SP + TP	N	N	N	N	N
dxr/ispC	Y (no prediction complete)	Y (incomplete)	N	N	N	N	N
ispD	Y (incomplete)	Y SP + TP	N	N	N	N	N
ispE	Y (incomplete)	Y (incomplete)	N	N	N	N	N
ispF	Y (incomplete)	Y SP + TP	N	N	N	N	N
ispG	Y (putatively no extension)	Y SP + TP	N	N	N	N	N
ispH	Y (no prediction complete)	Y (incomplete)	N	N	N	N	N
Heme Synthesis
ALAS	Y (incomplete)	Y mitochondrial	N	N	N	N	N
hemH	Y (incomplete)	Y SP + TP	N	N	N	N	N
hemB	N	Y (incomplete)	N	N	N	N	N
hemF	Y (incomplete)	Y (incomplete)	N	N	N	N	N
hemC	Y (incomplete)	Y (no prediction complete)	N	N	N	N	N
hemE	Y (incomplete/no extension)	Y (incomplete)	N	N	N	N	N
hemD	N	N	N	N	N	N	N
hemY	Y SP but no TP	N	N	N	N	N	N
Fe-S Cluster Assembly
ISCA-like	N	SP + TP	N	N	N	N	N
NifU	Y SP+ TP (45aa)	Y (no prediction complete)	N	N	N	N	N
Fd	Y SP+ TP (51aa)	Y SP + TP	N	N	N	N	N
sufS	Y (incomplete)	Y SP + TP	N	N	N	N	N
FNR	Y SP+ TP (48aa)	Y SP + TP	N	N	N	N	N
sufB	Y (incomplete)	Y SP + TP	N	N	N	N	N
sufC	Y SP+ TP (67aa)	Y (incomplete)	N	N	N	N	N
sufD	Y (incomplete)	Y SP + TP	N	N	N	N	N
sufE	Y (likely incomplete)	Y (no prediction complete)	N	N	N	N	N

### Sheet: sequences
COMPLETE SEQUENCES (PLASTID BIPARTITE SIGNAL)
yellow residues = signal peptide; light blue residues = transit peptide, estimated as first 24 amino acid residues downtream of signal peptide but still within N-terminal extension (exception is ispD in Piridium = only 17 residues between signal peptide and first predicted domain); orange residues = sequence downstream of transit peptide and upstream of first predicted domain
	Lecudina
fabI	>Lecudina_tuzetae_1_DN1915_c0_g1_i2 MGITSALVRMMSAAAALSAFFVLGSSTLWTEGARGDLQQFSRDILAARLERLVESPEPQTTATTSNARLPLDKEGEAWRPRHTQAVEQPISESRRLESWAGGNGGGPTSDAAGPMRGKVAFVAGVSDASGFGWAAAKELHKAGATILLGTWVPMVQRFERALDNGSLNKDLEYESPEGVKRMAVAKVYALDVAFDKAEDIPDEIKNDRKFKAMIDANRGFSIHEVAKQVEADFGKIDYLVHAIANGPEVGRPLIATSRRGYLAAQASSAYSMVSLLQAFAPLIKSRPGQGDGGAAVSLTYVASEKVVPGYGGGMSSAKAALESDTRTLSYELGRDFGIRVNTVSAGPLKSRAANAIRAPGEKK…
fabZ	>Lecudina_tuzetae_1_DN5188_c0_g2_i2 MVRFWLLAVASGVVYSGGDAASLGVLWEDDNHHHQHLSATIGRGEGVGSSRGDGGVPLMSTQHKVPPGVSNSVMKVEEIENRLPHRYPFLYVDRVTDLVPGVRGVAIKQLSANEHFFQGHFPGKPIMPGVLQVEALAQLAGIVAGEGVAAGGGSRSTKALALFAGVDGVKWRRPVVPGDTLVLEVQMLSSSPSRFSCSGKGYVGGKLVVEVAKMSFSFVGNP
fabD	>Lecudina_tuzetae_2_DN5185_c0_g2_i3 MHRFVSVVVAGCAVVVGECLQTGSYGGGQDSWSSNFQPSNSNAAIQAAAKIVRHRLGDSTDGGTMSSGQSKPHFEKWSPAEGRGCMAAFFAGQGFQKVGMGLDTYNSLPAARALWAEASEVLGYDLWELVSEGPAERLSETEFSQPAILVASLAAVEQMKAQLGADKMDDTFCVSIGFSIGEYAALVFAGSLKFRDAVRLVQVRAKSMMRAAQLSPQAMASVDGASTSAVEEICAEVNARFPEDQKTGGFAVGIANRLGADLNVITGSAAACEEVTRLLVARGVTKKTKRLPVSGAFHSPFMQPAADALAAALKRVEISRPRMPVIFNVDGKPHADPEVIRKLMEMQVSSHRKLRRPVSVSAG…
	Pterospora
fabZ	>Pterospora_1_DN1377_c0_g1_i2 MIFRIVNILLIVYTSYCIKNQQPADNDLYLNPDVQTADVDEQSKNILILDNTNNDVATTPMNVEKIQSQLPHRFPFLFVDKVLSIVKGKRALGIKQVTVNESFFQGHFPGRPVMPGIIQVEALAQLCGLALGISERQIFFFVGLDGVKWKKQILPGDTLMLQVNVIQKTSRIARCKGTGFVDGVVAVDVRSMTFAKSQ
	Platyproteum
NifU	>Platyproteum_1_DN8414_c0_g2_i3 MGNLIMYKIFISIFLLLIVAVHSRKPCLTEHSKSTLLSVGLRNKLKKTSRAIPLHDATDEVEFTLDTVKCLVDEVRPYLQADGGDAQVKQIDTEKQIVYVSLLGACGNCPASSSTLHYGIEKLLQETFPNASVVEVEKTVEEQVVERLKGVGLIGAEIEVVDVQGDNVTLRVKQPHSFSDEEDVLLKNTISNVIYE
Fd	>Platyproteum_1_DN8662_c0_g2_i1 MKFICIICVLLTTMVKGGILEHLIQRHSGWRLSATDSNYCGVLHTPEPVSQLIKQRNPTSAAKRRVTFITPEGERVVECEEDEYLLDVAEEQ
FNR	>Platyproteum_1_DN7890_c0_g1_i1 MGMLISSMKFVLLLCLIVVNGYQLDFEESNVPFLTRFLNRQQLPALDFLENITTPPINTYKQKAPLEAKIMKVEKLVSTPTGEVCHITIDHGGMVQYLEGQSMGVLVDGVDRRTNKKCKVRLYSIASSRYGDLQDGETVSLCVKRVVFRDPDTNEVDESKKGLCSNYLCDSRPGDVVNLVGPSGKTMLLPPMPTPTIIMIATGTGVAPFRGFMRRLFYEDNGVSRQFENFAWLLLGVPDRKSILYREEWEEYTKKFNNFRVDYALSREMKNKSGSKMYIQDRVLEFQEEIFGLVNDGAHIYFCGLRAMMPAILDVFEQVNMIMTVFGVCLRCFYVKYTTPRG
sufC	>Platyproteum_1_DN8123_c0_g1_i7 MKFLFSTLFMLTTSLPSRPQKIHPKSYVTDILTDLQSQIRDRGRLEEVPWDPRDPILKIEDLHCEVVDPDGTRSPILSGLSMTIMAGETHAIMGPNGSGKSTLAKVLIGHPRYQVTQGSITYKNRNLLDLEIEDRAILGVFLAMQYPTEVEGISNETLLLTALNEKRKKLNMGDEMGALEFQLLLADLAQKVGLDYSMMQRGINEGFSGGEKKRNEILQMLVLEPDLVILDETDSGLDVDALKLTGDVVQDFLGRDKAAIVITHYQRLLDYIKPNVVHVLKDGKIIMTGGPELPLRLEKAGYKDLIEE
	Piridium
sufD	>Piridium_sp_128503 MGCNNVHTTMVKKKCRHGLTLLSLHAVLFHFLLGVERASSFSPIIRGGSGLGVLGNRRKCRLHATLEGGEAVVENADVLYLVDQLVKRDSESASTKSAKDEGAVWADESEVEFVDLPSNSSTWERIRWKDDKKLKLSDWSAMMEDKPASEHQEPRSIEELGMVVGGVNNTFEGVKFHQDENSDAEKQVTEKDGSVYRNFGREVFRGNGPVIVPLSDGEIKRLEWWDELFSLGSEDGQEQHSRCKWRTEFIESAQTAFINLEPPHKKYEAWRHFNRLEQLYQTQFDENVSQVPLTQNDLEDFNFSAVVIVMKDGIVDWKLSTNLDSLPASVYVKSYGSLSEAQRLKFHPEVIFIPEHDQPVKAGHHAKGKKRGLFSNYLR…
sufS	>Piridium_sp_55139 MKGVVVTTLILVAENFWCSTAFLSPRSMLRSSQSPSRSIESRHNIFSTDIRGDFPILDQEVHGHPLTYLDSAATSQKPQAVINSLTKYYETVNSNVHRGAHTLSVRATEVFEAARDTVAAFINARQREEIIFTRGATEAINLIAASWGNENIKAGDEILLTVMEHHSNLVPWQLLAERTGAKIRYATLSADECLDIVSFELLLSEKTKLVSVVGISNVLGCRNPIEEIVRLSHKAGAKVMVDACQMLPHEKVDVQNIGCDWLAGSGHKMLGPTGIGFLYGRYSIMKDMQPWMGGGEMIEEVRLEGTTFAAPPSRFEAGTPPIASAVGLAAAIRYLENIGMDTVQATLDELGEYLYERLNRIDG
Fd	>Piridium_sp_149953 MKKSIAVCFSLVMMVLSLSSSRIPPPKRRASKALLSFVPSTACVCYPARLRMSPRTRLAFKVTLKTPEGDKVVDCDDSTYILDAAEEEGVDMPYSCRAGSCSTCAGQVLSGSVDNGEQSYLDESQREKGYALLCVAYPTADCVIQTHQEEHLDI
FNR	>Piridium_sp_119009 MRIFFELVCLCPSAVFCFDGARFGTRSFVQRERIQPDLYASATVGGSSTTIKVPLHDFVQKEPLVATVVSVRKLIQDDSNGDDIRHVVLGHEGRLKFWEGQSVGVLPPGINPKTNKPNGVRLYSIASTRNGDDGSGETLSLCVRRRAAVATRDPETGETILKEEGICSNLLCNAKEGDKFNIVGPSGKVMLMPQDISVRHQGDDIITTTDEDADIIMVATGTGVAPYRSFLRRLFVEKQNDSVKKYQGLAWLFFGVTNTASRLYHDEWTAMLERQKKVLEKNVKLQDRLRIEYALSREQRNAIDGGKLYVQHLLVDKGQEIFERMTRGAHIYFCGLKGMMPGILDTFKTVAGGTQAWDSLLKQWKANKQWHVEVY
fabF	>Piridium_sp_146890 MMPSFGLVSVCGLLLLFVMGSKSTVGSLRGRQRNSRLSFGGSPPVPIGHKKRKVVVTGMGVVNGVGVGVETFWDNIVNGRTGIDKVSRFDTEGMTCQAACELTPDKFDALDYFNDHKDVKRNDRFVHYAMAAAKMALEQAGLNNLDKVDRPRVGVLIGSGIGGIETLELQKDVYTAKGHRKVSPFTIPAMIINTASGIVAIEIGAQGPNYGIASACATGGHSIGDALRYIENDEADIMICGGAEAPITGLSFAGFNNMRAMAAGWNHNPKAASRPFDKKRSGFVMGEGAGVIIIESEETAVKRGANYVAAELVGFSANDDAHHITAPDPLGSGLARCLENCLSDAGIKDKTQVGYVNAHGTSTPLNDKFETMAFKRTFG…
fabH	>Piridium_sp_21810 MILTYPFSVRSVFFFACVLACAPIRDVGAEGDRLQTAAFAPLRRIRRIKSPLYGANAKGVGFALPAQEITNKDLEKVVDTSDEWIRSRTGISSRRVLTADKTLRSLAADAGREALEQGGVKGEDLDLILLATSTPDDLFGDATHIAAELNAVNAAAFDITAACSGFLFALVTAEQFIAAGTYKRVLVVGADALSKWVDWDDRNTCILFGDAAGAIVLEGDGQIKASSGRTGVLGFSMRSDGHRRPQLTLPFKQKSLPLKDGNHFVTEGKYDPVQMNGREVFRFATREVPSVINEALKKSNLTVEEVDWLVLHQANIRIIDSVAQRLGIPEEKVLHNLNKYGNTSAASIPLMLAEAVKQGIIKRGDIIALAGFGAGLSWGS…
fabG	>Piridium_sp_131574 MRLFLVETLPLLCCCIFSGAHAFMPSKTAYQRMRSTSQFASPQLSYGQGRVAIVTGASRGLGRYIAETLATNGVDHVVCVSKTAESCDEVLESISRLGGKASAEECDVSDAEAVKGCVDRIMKRHNRIDILVNNAGITRDSIFMRMSEVDWDAVIKTNLNSIFYFSKAVIRTMAKQNFGRIINLSSVVGIGGNAGQANYAAAKAGVVGLTKSVAKEMAARGITVNAVAPGFIKTEMTRVLPDDVKAKVLGSIPAGRMG
dxs	>Piridium_sp_33131 MMIALVIIACYIVGVSSFPLSNVAGRWKPIRSHVASTSGGDGSHQQRVPPSTLDRVTFPADMKSLTMEELKDLCRDIRNSLLGTVSRTGGHLSSSLGVVELTVALHYVFDAPEDRIVWDVSHQCYPHKMLTGRKNKMLSIRQFGGISGFAKRSESKFDCFGAGHSSTSISAAQGMSVGRSLLNKRSNNCVAVIGDGAVTGGMAYEAMNNCGYLKSRLIVILNDNGQVSLPTGCNSAGGTAPAGALSSYTARLLSSKSFKNFRDVAKGLSRLLPESIQDINAKIDEYARGMVSGDKATLFEELGFYYVGPVDGHDLDNLIPILRNFKDSDATKPILLHVKTEKGFGYEPAMAASDKMHGVGPFDIASGLQQKSSSTKQSYT…
ispD	>Piridium_sp_148079 MWHKTFVMINAATLWLVFSGEVNALPARALSRRAAFCPPFGVILLAGGIGKRMNSATTSFCPKQLLILHDKPIIDHSLSLFVSMPEVQDIVVVLKENLRDATRDRYGDKLKYADQGAERVDSMANGFEQLSEGVQLVCIHDAARPLVTVKEIRDVVQDAAIHNAAVLCVRVTDTIKEQRQSSAVPKEYAFVKRTLPREALWAAQTPQVIRRDLLVKAIEKHRRHEGNAAITDDVSLVESLGFPVKITQGNFENVKITTPEDLILAEALMRKRKNDY
ispF	>Piridium_sp_79578 MVHLRKVLLFCPIVLVLAVHGARRRQMPFAAFSFPSGSLSYRSNTPLLQSTVVRSAETAAAQDYRIGHGFDIHRLEKGRDLIIGGVKVDYDLGTVAHSDGDVIFHSICDAIFGALTLQDIGQQFPNTDPLWRDANSSAFMKGSTICLLLEADICQYFLSTDAWRQMDEQGYTI
ispG	>Piridium_sp_139467 MKGSLDGMVMLCVVIVMVEEYVVVKGFMRSSSGVGDEGCRLRSSAALESSSSLSGSSLKRYCESLRSVERFKSRTMNIGKVKIGHEHPIAVQTMTTTDTKDVAKSVDEVMRVVDAGADIVRMTVQGMKEAQAAHKIREELFKRGYDVPLVADIHFAPRVAMLVAEAFEKIRVNPGNFADGAKDFKEHVFNDYSDYVRGRDKIEDLLGPLVEKCKSLGRAMRIGTNHGSLSSRVLSYHGDSPRGMVESALEFAYICRKSDFHNFCFSMKASNPVVMAQAYRLLVAEQLHRNLDYPVHLGVTEAGEGEDGRIKSAIGIGALLQDGIGDTIRVSLTEDPWLEIAPARLLANMGISKSNAESNRKQMNVPPFTETQRDFNEFK…
hemH	>Piridium_sp_72516 MNSFAVSTILLLVWSMQFVRCRRRVGNSASLNIVSPEASISYHQRTTTPGHMIDSTMQPPVGILLVNLGSPESPTYFAVMRYLREFLSDRRVIKLPRFYWFPILYGIVLPFRSAATSKKYQNIWRKGSTDAPLVEMTRSQAQKLEQTLNSEKMKLNRRTRVEFAMRYGREYTIELALRRFAQVGCQQILVIPLYPQPSESTTLSVWDALFMAIKKMSFAPEMRLVNGYTSEYVYSDAVAEAIRRNWTIKGKPDRLLLSFHGMPESALRDGDPYSCFCHKASRLIRTKLHMSTDSCRIVFQSRFGSAEWLKPYMEEVLKEFASKGIKNVDVACPGFPADCLETIDEVDREYKEMYHSLTNGKGNLRYIPALNDQDLGIKVL…
