## Supplementary Table 2 for "Multiple independent origins of apicomplexan-like parasites"

### Sheet: overview
METABOLIC PATHWAYS
KEGG annotation	Pathway Category	Module #	Piridium	Platyproteum	Lecudina	Pterospora	Heliospora	Monocystis	Gregarina	C. Parvum	C. Hominis	P.vivax	T.gondii	Vitrella	Chromera
ABC-2_type_and_other_transport_systems	Transport, Communication and Secretion Systems	M00258	1	1	0	0	0	0	0	0	0	0	0	1	1		Key
Aminoacyl_tRNA	DNA, RNA, Protein metabolism	M00359	1	0	0	1	1	1	1	1	1	1	1	1	1		1 = present
Aminoacyl_tRNA	DNA, RNA, Protein metabolism	M00360	1	0	0	1	1	1	1	1	1	1	1	1	1		0 = absent
Arginine_and_proline_metabolism	Amino acid metabolism	M00015	1	1	1	1	1	0	0	1	1	1	1	1	1
Arginine_and_proline_metabolism	Amino acid metabolism	M00844	1	0	0	0	0	0	0	0	0	0	0	1	1
Arginine_and_proline_metabolism	Amino acid metabolism	M00029	1	0	0	0	0	0	0	0	0	0	0	1	1
Arginine_and_proline_metabolism	Amino acid metabolism	M00028	0	0	0	0	0	0	0	0	0	0	0	1	1
Aromatic_amino_acid_metabolism	Amino acid metabolism	M00023	0	0	0	0	0	1	0	0	0	0	0	0	1
Aromatic_amino_acid_metabolism	Amino acid metabolism	M00022	1	1	1	1	0	1	0	0	0	0	0	1	1
Aromatic_amino_acid_metabolism	Amino acid metabolism	M00025	0	0	0	0	0	0	0	0	0	0	0	1	1
Aromatic_amino_acid_metabolism	Amino acid metabolism	M00024	1	0	1	0	0	0	0	0	0	0	0	0	0
Aromatic_amino_acid_metabolism	Amino acid metabolism	M00044	0	0	0	0	0	0	0	0	0	0	0	1	1
Aromatic_amino_acid_metabolism	Amino acid metabolism	M00040	1	1	1	1	1	1	0	0	0	0	0	1	1
ATP_synthesis	Energy Generation	M00148	1	1	1	0	1	1	1	0	0	1	1	1	1
ATP_synthesis	Energy Generation	M00146	1	0	0	0	0	1	0	0	0	0	0	0	1
ATP_synthesis	Energy Generation	M00142	0	0	0	0	1	0	0	0	0	0	0	0	0
ATP_synthesis	Energy Generation	M00143	0	0	0	0	1	1	0	0	0	0	0	0	0
ATP_synthesis	Energy Generation	M00151	1	1	0	0	0	1	0	0	0	1	1	1	1
ATP_synthesis	Energy Generation	M00152	1	1	0	0	0	1	0	0	0	1	1	1	1
ATP_synthesis	Energy Generation	M00157	0	1	0	0	1	0	0	0	1	0	0	1	1
ATP_synthesis	Energy Generation	M00154	1	1	1	0	1	1	0	0	0	1	1	1	1
ATP_synthesis	Energy Generation	M00158	1	1	0	0	1	1	0	1	1	1	1	1	1
ATP_synthesis	Energy Generation	M00162	0	0	0	0	0	0	0	0	0	0	1	1	1
ATP_synthesis	Energy Generation	M00160	1	1	1	1	1	1	1	1	1	1	1	1	1
Bacterial_secretion_system	Transport, Communication and Secretion Systems	M00429	1	1	1	1	1	1	1	1	1	0	0	1	1
Bacterial_secretion_system	Transport, Communication and Secretion Systems	M00335	1	1	0	1	1	1	1	1	1	1	1	1	1
Branched-chain_amino_acid_metabolism	Amino acid metabolism	M00019	1	0	0	0	0	1	0	0	0	0	0	1	1
Branched-chain_amino_acid_metabolism	Amino acid metabolism	M00570	1	0	0	0	0	0	0	0	0	0	0	0	1
Branched-chain_amino_acid_metabolism	Amino acid metabolism	M00036	0	0	0	0	0	0	0	0	0	0	0	1	1
Branched-chain_amino_acid_metabolism	Amino acid metabolism	M00432	1	0	0	0	0	1	0	0	0	0	0	1	1
Carbon_fixation	Carbon Fixation	M00171	0	0	0	0	0	0	0	0	0	0	0	1	1
Carbon_fixation	Carbon Fixation	M00170	1	1	0	0	0	1	0	0	0	1	0	1	1
Carbon_fixation	Carbon Fixation	M00172	0	0	0	0	0	0	0	0	0	0	0	1	1
Carbon_fixation	Carbon Fixation	M00166	0	0	0	0	0	0	0	0	0	0	0	1	1
Carbon_fixation	Carbon Fixation	M00167	1	0	0	0	0	0	1	0	0	0	1	1	1
Carbon_fixation	Carbon Fixation	M00165	0	0	0	0	0	0	0	0	0	0	0	1	1
Carbon_fixation	Carbon Fixation	M00168	1	1	1	1	1	1	1	1	1	1	0	1	1
Carbon_fixation	Carbon Fixation	M00169	1	1	1	1	1	1	0	1	1	0	0	1	1
Cell_signaling	Transport, Communication and Secretion Systems	M00691	0	1	0	0	0	0	0	0	0	0	0	1	1
Cell_signaling	Transport, Communication and Secretion Systems	M00694	1	1	1	1	1	1	1	1	1	1	1	1	1
Cell_signaling	Transport, Communication and Secretion Systems	M00692	1	1	1	1	1	1	1	1	1	1	1	1	1
Cell_signaling	Transport, Communication and Secretion Systems	M00693	1	1	1	1	1	1	1	1	1	1	1	1	1
Cell_signaling	Transport, Communication and Secretion Systems	M00689	0	0	0	0	0	0	0	0	0	0	0	0	0
Cell_signaling	Transport, Communication and Secretion Systems	M00687	1	0	0	0	0	0	0	0	0	0	0	1	0
Central_carbohydrate_metabolism	Carbohydrate Metabolism	M00580	1	1	1	1	1	1	1	0	0	1	1	1	1
Central_carbohydrate_metabolism	Carbohydrate Metabolism	M00307	1	1	1	1	1	1	1	0	0	1	1	1	1
Central_carbohydrate_metabolism	Carbohydrate Metabolism	M00010	1	1	1	1	1	1	1	0	0	1	1	1	1
Central_carbohydrate_metabolism	Carbohydrate Metabolism	M00011	0	1	1	0	1	0	1	0	0	1	1	1	1
Central_carbohydrate_metabolism	Carbohydrate Metabolism	M00001	0	1	1	1	0	1	1	1	1	0	1	1	1
Central_carbohydrate_metabolism	Carbohydrate Metabolism	M00003	1	1	0	0	0	1	0	0	0	0	1	1	1
Central_carbohydrate_metabolism	Carbohydrate Metabolism	M00002	1	1	1	1	1	1	1	1	1	1	1	1	1
Central_carbohydrate_metabolism	Carbohydrate Metabolism	M00005	1	1	1	1	1	1	1	0	0	1	1	1	1
Central_carbohydrate_metabolism	Carbohydrate Metabolism	M00004	0	0	1	1	0	0	1	0	0	0	0	1	0
Central_carbohydrate_metabolism	Carbohydrate Metabolism	M00007	1	1	1	1	1	1	1	0	0	1	0	1	1
Central_carbohydrate_metabolism	Carbohydrate Metabolism	M00006	1	1	1	1	0	1	1	0	0	1	1	1	0
Central_carbohydrate_metabolism	Carbohydrate Metabolism	M00009	0	1	1	0	0	0	1	0	0	1	1	1	1
Cofactor_and_vitamin_metabolism	Cofactor and Vitamin Metabolism	M00140	0	1	1	0	0	0	0	0	0	0	0	1	1
Cofactor_and_vitamin_metabolism	Cofactor and Vitamin Metabolism	M00141	1	1	1	1	1	1	1	1	1	1	1	1	1
Cofactor_and_vitamin_metabolism	Cofactor and Vitamin Metabolism	M00841	0	0	0	0	0	0	0	0	0	1	0	0	0
Cofactor_and_vitamin_metabolism	Cofactor and Vitamin Metabolism	M00842	0	0	0	0	0	0	0	0	0	0	1	1	1
Cofactor_and_vitamin_metabolism	Cofactor and Vitamin Metabolism	M00126	0	0	0	0	0	0	0	0	0	1	1	1	1
Cofactor_and_vitamin_metabolism	Cofactor and Vitamin Metabolism	M00125	0	0	0	0	0	0	0	0	0	0	0	0	1
Cofactor_and_vitamin_metabolism	Cofactor and Vitamin Metabolism	M00120	1	0	1	1	0	0	1	0	0	0	0	1	1
Cofactor_and_vitamin_metabolism	Cofactor and Vitamin Metabolism	M00123	0	0	0	0	0	0	0	0	0	0	0	0	1
Cofactor_and_vitamin_metabolism	Cofactor and Vitamin Metabolism	M00112	0	0	0	0	0	0	0	0	0	0	0	1	1
Cysteine_and_methionine_metabolism	Amino acid metabolism	M00034	0	0	0	0	0	0	0	0	0	0	0	0	0
Cysteine_and_methionine_metabolism	Amino acid metabolism	M00035	1	1	0	0	0	1	1	0	0	1	1	1	1
Cysteine_and_methionine_metabolism	Amino acid metabolism	M00338	1	1	0	0	0	1	1	0	0	0	1	1	1
Cysteine_and_methionine_metabolism	Amino acid metabolism	M00021	1	0	0	0	1	1	0	0	0	0	0	1	1
Cysteine_and_methionine_metabolism	Amino acid metabolism	M00368	0	0	0	0	0	1	0	0	0	0	0	0	1
DNA_polymerase	DNA, RNA, Protein metabolism	M00261	1	1	1	1	1	1	1	1	1	1	1	1	1
DNA_polymerase	DNA, RNA, Protein metabolism	M00263	1	1	1	1	1	1	1	1	1	1	1	1	1
DNA_polymerase	DNA, RNA, Protein metabolism	M00262	1	1	1	1	1	1	1	1	1	1	1	1	1
DNA_polymerase	DNA, RNA, Protein metabolism	M00293	0	0	0	0	1	1	1	0	0	1	0	1	1
Drug_resistance	Transport, Communication and Secretion Systems	M00742	0	0	0	0	0	0	0	0	0	0	0	1	1
Fatty_acid_biosynthesis_and_degradation	Fatty Acid Metabolism	M00415	1	1	0	0	0	1	1	0	0	1	1	1	1
Fatty_acid_biosynthesis_and_degradation	Fatty Acid Metabolism	M00083	1	1	1	1	1	1	1	0	0	1	1	1	1
Fatty_acid_biosynthesis_and_degradation	Fatty Acid Metabolism	M00082	1	1	1	1	1	1	1	1	1	1	1	1	1
Fatty_acid_biosynthesis_and_degradation	Fatty Acid Metabolism	M00087	1	0	0	0	0	1	0	0	0	0	1	1	1
Fatty_acid_biosynthesis_and_degradation	Fatty Acid Metabolism	M00086	1	1	1	1	1	1	1	1	1	1	1	1	1
Fatty_acid_biosynthesis_and_degradation	Fatty Acid Metabolism	M00861	1	1	0	0	0	1	0	0	0	0	1	1	1
Glycan_biosynthesis	Carbohydrate Metabolism	M00072	1	1	1	1	1	1	1	1	1	1	1	1	1
Glycan_biosynthesis	Carbohydrate Metabolism	M00073	1	1	1	0	0	1	0	0	0	0	0	1	1
Glycan_biosynthesis	Carbohydrate Metabolism	M00055	0	0	0	0	0	0	0	0	0	0	0	1	0
Glycan_biosynthesis	Carbohydrate Metabolism	M00068	0	0	0	0	0	0	0	0	0	0	0	0	1
Histidine_metabolism	Amino acid metabolism	M00026	0	1	0	0	0	1	0	0	0	0	0	1	1
Histidine_metabolism	Amino acid metabolism	M00045	0	0	0	0	0	0	0	0	0	0	0	0	0
Lipid_metabolism	Lipid Metabolism	M00098	1	0	1	0	1	1	1	0	0	1	0	1	1
Lipid_metabolism	Lipid Metabolism	M00092	1	1	1	1	1	1	1	1	1	1	1	1	1
Lipid_metabolism	Lipid Metabolism	M00093	1	1	0	0	1	1	0	1	1	1	0	1	1
Lipid_metabolism	Lipid Metabolism	M00090	1	0	1	1	1	1	1	1	1	1	0	1	0
Lipid_metabolism	Lipid Metabolism	M00091	0	0	0	0	0	0	0	0	0	0	0	0	1
Lipid_metabolism	Lipid Metabolism	M00094	0	0	0	0	0	0	0	0	0	0	0	0	0
Lipid_metabolism	Lipid Metabolism	M00089	1	1	1	1	1	1	1	0	0	1	0	1	1
Lipid_metabolism	Lipid Metabolism	M00088	0	0	0	0	0	0	0	0	0	0	0	0	0
Lipid_metabolism	Lipid Metabolism	M00100	0	1	0	0	0	0	0	0	0	0	0	1	1
Lipid_metabolism	Lipid Metabolism	M00099	0	0	0	0	0	0	0	0	0	0	0	0	0
Lysine_metabolism	Amino acid metabolism	M00032	0	0	0	0	0	0	0	0	0	0	0	1	1
Metabolic_capacity	Energy Generation	M00615	0	0	0	0	0	0	0	0	0	0	0	1	1
Methane_metabolism	Other Metabolism	M00344	0	0	0	0	0	0	0	0	0	0	0	0	1
Nitrogen_metabolism	Other Metabolism	M00531	0	0	0	0	1	0	0	0	0	0	0	1	1
Nucleotide_sugar	DNA, RNA, Protein metabolism	M00361	0	0	0	0	0	0	0	0	0	0	0	1	1
Other_amino_acid_metabolism	Amino acid metabolism	M00027	0	0	0	0	0	0	0	0	0	0	0	0	1
Other_amino_acid_metabolism	Amino acid metabolism	M00118	1	1	0	1	1	1	1	0	0	1	0	1	1
Other_carbohydrate_metabolism	Carbohydrate Metabolism	M00854	1	1	1	1	1	1	1	1	1	0	1	1	1
Other_carbohydrate_metabolism	Carbohydrate Metabolism	M00855	1	1	1	1	1	1	1	1	1	0	1	1	1
Other_carbohydrate_metabolism	Carbohydrate Metabolism	M00012	1	1	0	0	0	0	0	0	0	0	0	1	1
Other_carbohydrate_metabolism	Carbohydrate Metabolism	M00013	0	0	0	0	0	0	0	0	0	0	0	1	1
Other_carbohydrate_metabolism	Carbohydrate Metabolism	M00130	1	1	1	1	1	1	1	1	1	0	0	1	1
Other_carbohydrate_metabolism	Carbohydrate Metabolism	M00132	0	0	0	0	0	0	0	0	0	0	0	0	1
Other_carbohydrate_metabolism	Carbohydrate Metabolism	M00549	1	1	1	1	1	1	1	1	1	1	1	1	1
Other_carbohydrate_metabolism	Carbohydrate Metabolism	M00554	1	1	0	0	0	1	0	0	0	0	0	1	1
Other_carbohydrate_metabolism	Carbohydrate Metabolism	M00632	0	0	0	0	0	0	0	0	0	0	0	1	1
Other_terpenoid_biosynthesis	Isoprenoid Biosynthesis	M00097	0	0	0	0	0	0	0	0	0	0	0	1	0
Photosynthesis	Carbon Fixation	M00163	0	0	0	0	0	0	0	0	0	0	0	1	0
Polyamine_biosynthesis	Amino acid metabolism	M00135	0	0	0	0	0	0	0	0	0	0	0	0	1
Polyamine_biosynthesis	Amino acid metabolism	M00134	1	1	1	0	1	1	1	0	0	1	0	1	1
Proteasome	Protein metabolism	M00341	1	1	1	1	1	1	1	1	1	1	1	1	1
Proteasome	Protein metabolism	M00337	1	1	1	1	1	1	1	1	1	1	1	1	1
Proteasome	Protein metabolism	M00340	1	1	1	1	1	1	1	1	1	1	1	1	1
Protein_processing	Protein metabolism	M00412	1	1	1	1	0	1	1	1	1	1	1	1	1
Protein_processing	Protein metabolism	M00410	1	1	0	1	0	1	0	0	0	0	0	1	1
Protein_processing	Protein metabolism	M00401	1	1	1	1	1	1	1	1	1	1	1	1	1
Protein_processing	Protein metabolism	M00400	1	1	1	1	1	1	1	1	1	1	1	1	1
Protein_processing	Protein metabolism	M00403	1	1	1	1	1	1	1	1	1	1	1	1	1
Protein_processing	Protein metabolism	M00409	1	1	0	1	0	1	0	0	0	0	0	1	1
Protein_processing	Protein metabolism	M00404	1	1	1	1	1	1	1	1	1	1	1	1	1
Purine_metabolism	Nucleotide metabolism	M00546	1	0	0	0	0	0	0	0	0	0	0	1	1
Purine_metabolism	Nucleotide metabolism	M00050	1	1	1	1	1	1	1	1	1	1	1	1	1
Purine_metabolism	Nucleotide metabolism	M00049	1	1	1	1	1	1	1	0	0	1	1	1	1
Purine_metabolism	Nucleotide metabolism	M00048	1	0	0	0	0	0	0	0	0	0	0	0	0
Pyrimidine_metabolism	Nucleotide metabolism	M00052	1	1	1	1	1	1	1	1	1	1	1	1	1
Pyrimidine_metabolism	Nucleotide metabolism	M00051	0	1	0	0	1	1	0	0	0	1	0	1	0
Pyrimidine_metabolism	Nucleotide metabolism	M00046	1	1	0	0	0	0	0	0	0	0	0	1	1
Repair_system	DNA, RNA, Protein metabolism	M00414	1	1	1	1	1	1	1	1	1	1	1	1	1
Repair_system	DNA, RNA, Protein metabolism	M00413	0	0	0	0	0	0	0	0	0	0	0	1	0
Repair_system	DNA, RNA, Protein metabolism	M00295	1	1	1	1	1	1	1	1	1	1	1	1	1
Repair_system	DNA, RNA, Protein metabolism	M00296	1	1	1	1	1	1	1	1	1	1	1	1	1
Repair_system	DNA, RNA, Protein metabolism	M00297	1	1	1	1	1	1	1	0	0	0	0	1	1
Repair_system	DNA, RNA, Protein metabolism	M00290	1	1	1	1	1	1	1	1	1	1	1	1	1
Repair_system	DNA, RNA, Protein metabolism	M00291	1	1	1	1	1	1	1	1	1	1	1	1	1
Repair_system	DNA, RNA, Protein metabolism	M00292	1	1	1	1	1	1	1	1	1	1	1	1	1
Replication_system	DNA, RNA, Protein metabolism	M00289	1	1	1	1	1	1	1	1	1	1	1	1	1
Replication_system	DNA, RNA, Protein metabolism	M00288	1	1	1	1	1	1	1	1	1	1	1	1	1
Replication_system	DNA, RNA, Protein metabolism	M00286	0	1	0	0	0	0	0	1	1	0	0	1	1
Replication_system	DNA, RNA, Protein metabolism	M00285	1	1	1	1	1	1	1	1	1	1	1	1	1
Replication_system	DNA, RNA, Protein metabolism	M00284	1	1	1	1	1	1	1	1	1	1	1	1	1
Ribosome	DNA, RNA, Protein metabolism	M00177	1	1	1	1	1	1	1	1	1	1	1	1	1
Ribosome	DNA, RNA, Protein metabolism	M00179	1	1	1	1	1	1	1	1	1	1	1	1	1
Ribosome	DNA, RNA, Protein metabolism	M00178	1	1	1	0	1	1	0	0	0	1	1	1	1
RNA_polymerase	DNA, RNA, Protein metabolism	M00182	1	1	1	1	1	1	1	1	1	1	1	1	1
RNA_polymerase	DNA, RNA, Protein metabolism	M00180	1	1	1	1	1	1	1	1	1	1	1	1	1
RNA_polymerase	DNA, RNA, Protein metabolism	M00181	1	1	1	1	1	1	1	1	1	1	1	1	1
RNA_polymerase	DNA, RNA, Protein metabolism	M00183	1	0	0	0	0	0	0	0	0	1	1	1	1
RNA_processing	DNA, RNA, Protein metabolism	M00392	1	1	1	1	1	1	1	0	0	1	1	1	1
RNA_processing	DNA, RNA, Protein metabolism	M00395	1	1	1	1	1	1	1	1	1	1	1	1	1
RNA_processing	DNA, RNA, Protein metabolism	M00394	1	1	1	1	1	1	1	1	1	1	1	1	1
RNA_processing	DNA, RNA, Protein metabolism	M00406	1	1	1	1	1	1	1	1	1	1	1	1	1
RNA_processing	DNA, RNA, Protein metabolism	M00391	1	1	1	1	1	1	1	1	1	1	1	1	1
RNA_processing	DNA, RNA, Protein metabolism	M00390	1	1	1	1	1	1	1	1	1	1	1	1	1
RNA_processing	DNA, RNA, Protein metabolism	M00393	1	1	1	1	1	1	1	1	1	1	1	1	1
RNA_processing	DNA, RNA, Protein metabolism	M00430	1	1	1	1	1	1	1	1	1	1	1	1	1
RNA_processing	DNA, RNA, Protein metabolism	M00405	0	1	0	1	0	0	0	0	0	0	0	0	1
RNA_processing	DNA, RNA, Protein metabolism	M00428	1	1	1	1	1	1	1	1	1	1	1	1	1
RNA_processing	DNA, RNA, Protein metabolism	M00427	1	1	1	1	1	1	1	1	1	1	1	1	1
RNA_processing	DNA, RNA, Protein metabolism	M00426	0	0	0	0	0	0	0	0	0	0	0	0	0
RNA_processing	DNA, RNA, Protein metabolism	M00425	1	1	1	1	1	1	1	1	1	1	1	1	1
Serine_and_threonine_metabolism	Amino acid metabolism	M00018	1	1	0	0	1	1	1	0	0	0	0	1	1
Serine_and_threonine_metabolism	Amino acid metabolism	M00020	1	0	0	0	1	1	0	0	0	0	0	1	1
Serine_and_threonine_metabolism	Amino acid metabolism	M00555	0	0	0	0	0	0	0	0	0	0	0	1	1
Spliceosome	Spliceosome	M00397	1	1	1	1	1	1	1	1	1	1	1	1	1
Spliceosome	Spliceosome	M00399	1	1	1	1	1	1	1	1	1	1	1	1	1
Spliceosome	Spliceosome	M00396	1	1	1	1	1	1	1	1	1	1	1	1	1
Spliceosome	Spliceosome	M00398	1	1	1	1	1	1	1	1	1	1	1	1	1
Spliceosome	Spliceosome	M00355	1	1	1	1	1	1	1	1	1	1	1	1	1
Spliceosome	Spliceosome	M00354	1	1	1	1	1	1	1	1	1	1	1	1	1
Spliceosome	Spliceosome	M00351	1	1	1	1	1	1	1	1	1	1	1	1	1
Spliceosome	Spliceosome	M00353	1	1	1	1	1	1	1	1	1	1	1	1	1
Spliceosome	Spliceosome	M00352	1	1	1	1	1	1	1	1	1	1	1	1	1
Sterol_biosynthesis	Other Metabolism	M00862	0	1	0	0	0	0	0	0	0	0	0	0	1
Sulfur_metabolism	Other Metabolism	M00176	0	1	0	0	0	1	0	0	0	0	0	1	1
Terpenoid_backbone_biosynthesis	Isoprenoid Biosynthesis	M00096	1	1	0	0	0	0	0	0	0	0	0	1	1
Terpenoid_backbone_biosynthesis	Isoprenoid Biosynthesis	M00095	0	0	0	0	0	0	0	0	0	0	0	0	0
Terpenoid_backbone_biosynthesis	Isoprenoid Biosynthesis	M00364	1	1	0	0	0	0	0	0	0	0	0	1	1
Terpenoid_backbone_biosynthesis	Isoprenoid Biosynthesis	M00365	0	0	0	0	0	0	0	0	0	0	0	1	1
Terpenoid_backbone_biosynthesis	Isoprenoid Biosynthesis	M00366	1	0	0	0	0	0	0	0	0	0	0	1	1
Terpenoid_backbone_biosynthesis	Isoprenoid Biosynthesis	M00367	0	0	0	0	0	0	0	0	0	0	0	1	1
Ubiquitin_system	Protein metabolism	M00379	1	1	1	1	1	1	1	1	1	1	1	1	1
Ubiquitin_system	Protein metabolism	M00382	1	1	1	1	1	1	1	1	1	1	1	1	1
Ubiquitin_system	Protein metabolism	M00383	1	1	1	1	0	1	1	1	1	1	1	1	1
Ubiquitin_system	Protein metabolism	M00380	1	1	1	1	1	1	1	1	1	1	1	1	1
Ubiquitin_system	Protein metabolism	M00381	1	1	1	1	1	1	1	1	1	1	1	1	1
Ubiquitin_system	Protein metabolism	M00387	1	1	1	1	1	1	1	1	1	1	1	1	1
Ubiquitin_system	Protein metabolism	M00384	1	1	1	1	0	1	1	1	1	1	1	1	1
Ubiquitin_system	Protein metabolism	M00385	1	1	1	1	0	1	1	1	1	1	1	1	1
Ubiquitin_system	Protein metabolism	M00389	1	1	1	1	0	1	1	1	1	1	1	0	1
Ubiquitin_system	Protein metabolism	M00411	1	1	1	1	1	1	1	1	1	1	1	1	1
Ubiquitin_system	Protein metabolism	M00407	1	1	1	1	1	1	1	1	1	1	1	1	1
Ubiquitin_system	Protein metabolism	M00386	1	1	1	1	0	1	1	1	1	1	1	1	1
Ubiquitin_system	Protein metabolism	M00388	1	1	0	1	0	1	0	0	0	0	0	1	1
		Total # of Modules	138	130	104	102	104	129	105	85	86	106	104	172	178

### Sheet: Piridium&Platyproteum specific 
Protein	Abbr.	Piridium	KEGG	BLAST best hit	Platproteum	BLAST best hit
Glyoxylate pathway (M00012)
Isocitrate lyase	ICL	Y	ko:K01637	Isocitrate lyase, Chromera velia (AND95601.1)	Y	Isocitrate lyase, Perkinsus marinus (XP_002769215.1)
Malate synthase	MLS	Y	ko:K01638	Malate synthase, Vitrella brassicaformis (AND95655.1)	-	N/A
Citrate synthase	CS	Y	ko:K01647	Citrate synthase, Vitrella brassicaformis (AND95651.1)	Y	Citrate synthase, Vitrella brassicaformis (AND95651.1)
Aconitase / Aconitate hydratase	ACO	Y	ko:K01681	Aconitate hydratase, Vitrella brassicaformis (AND95650.1)	Y	Aconitase, Perkinsus marinus (XP_002765934.1)
Malate dehydrogenase	MDH	-	ko:K00025	N/A	Y	Malate dehydrogenase, Oxytricha trifallax (EJY67947.1)
Arginine Biosynthesis (M00844)
ornithine carbamoyltransferase	OTC	Y	ko:K00611	unnamed protein, Vitrella brassicaformis (CEM34838.1)	-	N/A
argininosuccinate lyase	argH, ASL	Y	ko:K01755	argininosuccinate lyase, Candidatus Peregrinibacteria bacterium (OGJ41835.1)	-	N/A
argininosuccinate synthase	argG, ASS1	Y	ko:K01940	unnamed protein, Vitrella brassicaformis (CEM04058.1)	-	N/A
Isoleucine Biosynthesis (M00570)
Threonine dehydratase	ilvA, tdcB	Y	ko:K01754	unnamed protein, Vitrella brassicaformis (CEM23078.1)	-	N/A
Acetolactate synthase I/II/III large subunit	ilvB, ilvG, ilvI	Y	ko:K01652	unnamed protein, Vitrella brassicaformis (CEM07665.1)	-	N/A
Ketol-acid reductoisomerase	ilvC	Y	ko:K00053	unnamed protein, Vitrella brassicaformis (CEM25917.1)	-	N/A
Dihydroxy-acid dehydratase	ilvD	Y	ko:K01687	unnamed protein, Vitrella brassicaformis (CEM39498.1)	-	N/A
Branched-chain amino acid aminotransferase	ilvE	Y	ko:K00826	unnamed protein, Vitrella brassicaformis (CEM08044.1)	-	N/A
Pyrimidine degradation (M00046)
dihydropyrimidine dehydrogenase	DPYD	Y	ko:K00207	unnamed protein, Vitrella brassicaformis (CEM00688.1)	Y	unnamed protein, Vitrella brassicaformis (CEM00688.1)
dihydropyrimidinase	DPYS, dht, hydA	Y	ko:K01464	unnamed protein, Vitrella brassicaformis (CEL99172.1)	Y	dihydropyrimidinase, Amborella trichopoda (XP_020518041.1)
beta-ureidopropionase	UPB1, pydC	Y	ko:K01431	unnamed protein, Vitrella brassicaformis (CEM02676.1)	Y	beta-ureidopropionase, Ostrinia furnacalis (XP_028167435.1)
Inosine monophosphate biosynthesis (M00048)
phosphoribosylamine--glycine ligase / phosphoribosylglycinamide formyltransferase / phosphoribosylformylglycinamidine cyclo-ligase	GART	Y	ko:K11787	CEM21717.1 unnamed protein product [Vitrella brassicaformis CCMP3155]	-	N/A
phosphoribosylglycinamide formyltransferase	E2.1.2.2	Y	ko:K00601	CEM39602.1 unnamed protein product [Vitrella brassicaformis CCMP3155]	Y	CEM39602.1 unnamed protein product [Vitrella brassicaformis CCMP3155]
phosphoribosylformylglycinamidine synthase	purL	Y	ko:K01952	CEL97959.1 unnamed protein product [Vitrella brassicaformis CCMP3155]	Y	CEL97959.1 unnamed protein product [Vitrella brassicaformis CCMP3155]
phosphoribosylformylglycinamidine cyclo-ligase	purM	Y	ko:K01933	CEL92084.1 unnamed protein product [Vitrella brassicaformis CCMP3155]	-	N/A
phosphoribosylaminoimidazole-succinocarboxamide synthase	purC	Y	ko:K01923	CEL97958.1 unnamed protein product [Vitrella brassicaformis CCMP3155]	Y	CEL97958.1 unnamed protein product [Vitrella brassicaformis CCMP3155]
adenylosuccinate lyase	purB	Y	ko:K01756	CEM21716.1 unnamed protein product [Vitrella brassicaformis CCMP3155]	-	N/A
ß	purH	Y	ko:K00602	CEM02515.1 unnamed protein product [Vitrella brassicaformis CCMP3155]	Y	GAX20889 phosphoribosylaminoimidazolecarboxamide formyltransferase / IMP cyclohydrolase [Fistulifera solaris]
phosphoribosylaminoimidazole carboxylase	ADE2	-	-	N/A	Y	ORX86346.1 phosphoribosylaminoimidazole carboxylase [Anaeromyces robustus]
Purine degradation, xanthine => urea (M00546 )
xanthine dehydrogenase/oxidase	XDH	Y	ko:K00106	CEL96661.1 unnamed protein product [Vitrella brassicaformis CCMP3155]	-	N/A
urate oxidase	uaZ	Y	ko:K00365	CEM08623.1 unnamed protein product [Vitrella brassicaformis CCMP3155]	-	N/A
urate oxidase	uaZ	Y	ko:K00365	CEM08623.1 unnamed protein product [Vitrella brassicaformis CCMP3155]	-	N/A
xanthine dehydrogenase YagT iron-sulfur-binding subunit	yagT	Y	ko:K13484	PWT86545.1 OHCU decarboxylase [Blastocatellia bacterium) Vitrella is third hit	-	N/A
allantoicase	alc	Y	ko:K01477	CEL93556.1 unnamed protein product [Vitrella brassicaformis CCMP3155]	-	N/A
